# DDX3X and DDX3Y are redundant in protein synthesis

**DOI:** 10.1101/2020.09.30.319376

**Authors:** Srivats Venkataramanan, Lorenzo Calviello, Kevin Wilkins, Stephen N. Floor

## Abstract

DDX3 is a DEAD-box RNA helicase that regulates translation and is encoded by the X- and Y-linked paralogs *DDX3X* and *DDX3Y*. While DDX3X is ubiquitously expressed in human tissues and essential for viability, DDX3Y is male-specific and shows lower and more variable expression than DDX3X in somatic tissues. Heterozygous genetic lesions in DDX3X mediate a class of developmental disorders called DDX3X syndrome, while loss of DDX3Y is implicated in male infertility. One possible explanation for female-bias in DDX3X syndrome is that DDX3Y encodes a polypeptide with different biochemical activity. In this study, we use ribosome profiling and *in vitro* translation to demonstrate that the X- and Y-linked paralogs of DDX3 play functionally redundant roles in translation. We find that transcripts that are sensitive to DDX3X depletion or mutation are rescued by complementation with DDX3Y. Our data indicate that DDX3X and DDX3Y proteins can functionally complement each other in human cells. DDX3Y is not expressed in a large fraction of the central nervous system. These findings suggest that expression differences, not differences in paralog-dependent protein synthesis, underlie the sex-bias of DDX3X-associated diseases.
