## Supplemental Table 1 for "DDX3X and DDX3Y are redundant in protein synthesis"

sample	initial	trimmed	bef_rRNA	aft_rRNA	mapped_uniq
IAA3XWT_HCT116_rep1_ribo	28134160	27660840	12246469	4840725	2070467
IAA3XWT_HCT116_rep2_ribo	27073411	26473153	12142303	5232187	1989297
IAA3Y_HCT116_rep1_ribo	23777752	23385399	10663548	4227546	1489150
IAA3Y_HCT116_rep2_ribo	38400414	37723375	15431789	6622157	2189059
IAA3XWT_HCT116_rep1_rna	23444085	23444085	23444085	23191599	18981401
IAA3XWT_HCT116_rep2_rna	27547152	27547152	27547152	27295178	22412685
IAA3Y_HCT116_rep1_rna	30657658	30657658	30657658	30402114	24864019
IAA3Y_HCT116_rep2_rna	19450215	19450215	19450215	19285262	15784018
